# Massively parallel characterization of insulator activity across the genome

**DOI:** 10.1101/2022.11.29.518444

**Authors:** Clarice KY Hong, Alyssa A Erickson, Jie Li, Arnold J Federico, Barak A Cohen

## Abstract

Insulators are *cis*-regulatory sequences (CRSs) that can block enhancers from activating target promoters or act as barriers to block the spread of heterochromatin. Their name derives from their ability to ‘insulate’ transgenes from genomic position effects, an important function in gene therapy and biotechnology applications that require high levels of sustained transgene expression. In theory, flanking transgenes with insulators protects them from position effects, but in practice, efforts to insulate transgenes meet with mixed success because the contextual requirements for insulator function in the genome are not well understood. A key question is whether insulators are modular elements that can function anywhere in the genome or whether they are adapted to function only in certain genomic locations. To distinguish between these two possibilities we developed MPIRE (<u>M</u>assively <u>P</u>arallel Integrated <u>R</u>egulatory <u>E</u>lements) and used it to measure the effects of three insulators (A2, cHS4, ALOXE3) and their mutants at thousands of locations across the genome. Our results show that each insulator functions in only a small number of genomic locations, and that insulator function depends on the sequence motifs that comprise each insulator. All three insulators can block enhancers in the genome, but specificity arises because each insulator blocks enhancers that are bound by different sets of transcription factors. All three insulators can block enhancers in the genome, but only ALOXE3 can act as a heterochromatin barrier. We conclude that insulator function is highly context dependent and that MPIRE is a robust and systematic method for revealing the context dependencies of insulators and other *cis*-regulatory elements across the genome.
