## Supplementary Table 5 for "Massively parallel characterization of insulator activity across the genome"

### Sheet: Sheet1
Name	Sequence	Description
GWLP P1	TGTACGGTACAAACCCGCTTCGAGTCTAGANNNNNNNNNNNNNNNNGATCACTCGAGTTGTGGCCGGCCCTT	Oligonucleotide to add random barcodes to GWLP plasmid
GWLP P2	AGCAAAGACCCCAACGAGAA	F primer for barcode amplification from GWLPs
GWLP P3	AACGCCAGGGTTTTCCCAA	R primer for barcode amplification from GWLPs
GWLP P4	CTTTCCCTACACGACGCTCTTCCGATCT[N]1-4CAAACCCGCTTCGAGTCTAGA	F primer to add partial sequencing adapters to GWLP barcodes, N represents random bases of length 1-4 to add diversity to the sequencing pool
GWLP P5	GTGACTGGAGTTCAGACGTGTGCTCTTCCGATCT[N]1-4GCCAGGGTTTTCCCAAC	R primer to add partial sequencing adapters to GWLP barcodes, N represents random bases of length 1-4 to add diversity to the sequencing pool
GWLP P6	AATGATACGGCGACCACCGAGATCTACACNNNNNNCACTCTTTCCCTACACGACGCT	Final Illumina sequencing primer containing partial sequencing adapters to amplify barcode libraries, N represents index (I2) sequences for multiplexing
GWLP P7	CAAGCAGAAGACGGCATACGAGATNNNNNNNNNGTGACTGGAGTTCAGACGTG	Final Illumina sequencing primer containing partial sequencing adapters to amplify barcode libraries, N represents index (I1) sequences for multiplexing
GWLP P8	TCCACCTCACCCATCGAATTCGAGCTCACGGGGACAGCC	F primer to add homology arms to cHS4
GWLP P9	ACTCTCCGCTGGGCCACCGGTAATATTCTCACTGACTCCGTCCTGG	R primer to add homology arms to cHS4
GWLP P10	CGTACTCCACCTCACCCATCGAATTCACAATGGCTGGCCCATAGTA	F primer to add homology arms to A2
GWLP P11	CGCCCACTCTCCGCTGGGCCACCGGTGAGCGAGATTCCGTCTCAAA	R primer to add homology arms to A2
GWLP P12	CAGATAAAATCCTCTGTCGGTTCTACAAGC	F primer to amplify ALOXE3 from genome
GWLP P13	AGCTAAGACCTGATGGTAACTGCTG	R primer to amplify ALOXE3 from genome
GWLP P14	TCCACCTCACCCATCGAATTCCAGATAAAATCCTCTGTCGG	F primer to add homology arms to ALOXE3
GWLP P15	ACTCTCCGCTGGGCCACCGGTAGCTAAGACCTGATGGTA	R primer to add homology arms to ALOXE3
GWLP P16	CTTTTTCAGCAGCGAGCCGCCCGG	Site-directed mutagenesis primer to generate cHS4 x3 mutant
GWLP P17	CTATTTGGAGGGACGTAATTACATCCCTGGGGG	Site-directed mutagenesis primer to generate cHS4 x3 mutant
GWLP P18	TTGCGCTCAGAGTCTGCGGAGGCAT	Site-directed mutagenesis primer to generate A2 mutant
GWLP P19	CGTGGTAGTAATTTGTCTGTGCCTCTTCTG	Site-directed mutagenesis primer to generate A2 mutant
GWLP P20	CTGTTCGGGCGGCATGTC	Site-directed mutagenesis primer to generate delete ALOXE3 B-Box 1
GWLP P21	CTGGACCCTCAGATTAAAAGTCTG	Site-directed mutagenesis primer to generate delete ALOXE3 B-Box 1
GWLP P22	CGGTGGAACCTTAAAGCTTTT	Site-directed mutagenesis primer to generate delete ALOXE3 B-Box 2
GWLP P23	CGGATCGCTGGATTCAGA	Site-directed mutagenesis primer to generate delete ALOXE3 B-Box 2
GWLP P24	GGACGAGCTGTACAAGTAAGCTAGCNNNNNNNNNNNNGGAAGCGGATAAGTAGCTGA	Oligonucleotide to add random barcodes to insulator constructs
GWLP P25	GACTACACCGTGGTGGAACA	mScarlet F qPCR primer
GWLP P26	TTGGTCACCTTCAGCTTGG	mScarlet R qPCR primer
GWLP P27	TGACACTGGCAAAACAATGCA	HPRT F qPCR primer
GWLP P28	GGTCCTTTTCACCAGCAAGCT	HPRT R qPCR primer
GWLP P29	TCCACCTCACCCATCTCTAGAGCCCCCCTTCTTCCTATG	F primer to add overhangs to enhancer for HiFi assembly
GWLP P30	ACTCTCCGCTGGGCCACCGGTGATCGAATTCAATCAGCGAGCCGGAGGA	R primer to add overhangs to enhancer for HiFi assembly
GWLP P31	TCCGGCTCGCTGATTGCATGCCAGATAAAATCCTCTGTCGG	F primer to add overhangs to ALOXE3 or ALOXE3-mut for HiFi assembly
GWLP P32	ACTCTCCGCTGGGCCACCGGTAGCTAAGACCTGATGGTA	R primer to add overhangs to ALOXE3 or ALOXE3-mut for HiFi assembly
GWLP P33	CTTTCCCTACACGACGCTCTTCCGATCT[N]1-4AGCTGTACAAGTAAGCTAGC	F primer to add partial sequencing adapters to GWLP barcodes, N represents random bases of length 1-4 to add diversity to the sequencing pool
