## Supplementary Table 13 for "Massively parallel characterization of insulator activity across the genome"

ChIP_data_file	TF
ENCFF930WPG	RAD21
ENCFF045CFL	ZNF274
ENCFF702XPO	EP300
ENCFF971YTJ	SMAD5
ENCFF187BVL	STAT5A
ENCFF175YPM	ZHX1
ENCFF891OQP	ARID3A
ENCFF568ZPW	UBTF
ENCFF171NEU	SP1
ENCFF559ODJ	IRF2
ENCFF744HVD	USF2
ENCFF154IVU	BHLHE40
ENCFF847ZHF	NR2F2
ENCFF822FKQ	MAX
ENCFF882ARK	CEBPB
ENCFF306SZL	JUND
ENCFF627PLM	RCOR1
ENCFF029RBI	SREBF1
ENCFF732ZNB	TCF7L2
ENCFF118GMS	CREB3L1
ENCFF600KEF	BMI1
ENCFF206BGR	ATF1
ENCFF605XYC	MITF
ENCFF119AHD	MAFF
ENCFF837NNR	MAZ
ENCFF624PTB	ZBTB40
ENCFF730QQD	SMAD2
ENCFF671ZGP	HES1
ENCFF591TLJ	LEF1
ENCFF501XJP	TEAD4
ENCFF540TWL	ZNF143
ENCFF768VRG	RFX1
ENCFF117XRE	ZMYM3
ENCFF219NIA	ZNF740
ENCFF588QRH	ESRRA
ENCFF065RZP	ETV1
ENCFF408XPG	RNF2
ENCFF990SFN	ZNF318
ENCFF375SIS	ID3
ENCFF493DXA	MAFG
ENCFF082QHP	E2F5
ENCFF099RDJ	PKNOX1
ENCFF835FPJ	NR2F6
ENCFF475CIS	ZEB2
ENCFF286IPW	YBX1
ENCFF023IFO	NFE2
ENCFF345BUG	PBX2
ENCFF268YOM	ZNF24
ENCFF516ZEQ	MYNN
ENCFF003LPE	RUNX1
ENCFF242YZU	GATA2
ENCFF660GHM	CTCF
ENCFF439TJM	MAFK
ENCFF068IGH	MXI1
ENCFF026BDA	BACH1
ENCFF588GNU	CEBPZ
ENCFF661EUX	RFX5
ENCFF711ILQ	IKZF1
ENCFF451LLC	ZNF83
ENCFF777PKJ	NRF1
ENCFF761YYL	REST
ENCFF715WGN	ELK1
ENCFF950IYB	CREB3
ENCFF746GDG	NR2F1
ENCFF917RIN	ZBTB33
ENCFF556MUV	MLLT1
ENCFF392INU	ZBED1
ENCFF362JHQ	TFDP1
ENCFF739AJO	ADNP
ENCFF527MLG	TRIM24
ENCFF742ZHT	SIX5
ENCFF608CXN	MYC
ENCFF453MMH	KLF13
ENCFF736XUU	TCF7
ENCFF370YGS	TBP
ENCFF470CSE	CBX1
ENCFF702AQS	FOXK2
ENCFF957CVJ	FOXJ2
ENCFF316IYH	ZMIZ1
ENCFF584QFY	ETV6
ENCFF998LIR	CEBPG
ENCFF515GUE	CHAMP1
ENCFF242ULW	MEF2D
ENCFF991VAW	ZBTB11
ENCFF192MEM	ZNF175
ENCFF005MBI	ZNF584
ENCFF408RSJ	CDC5L
ENCFF908SNB	ZKSCAN8
ENCFF987UBO	ZNF197
ENCFF136KLM	CUX1
ENCFF133TSU	ELF1
ENCFF643AUL	ZNF639
ENCFF560UGR	ZKSCAN1
ENCFF826QOG	HINFP
ENCFF773XPT	ZNF644
ENCFF256NXT	FOSL1
ENCFF345IHK	ZNF589
ENCFF263VIC	NR2C2
ENCFF724CHN	IRF9
ENCFF728ITJ	ARNT
ENCFF488OTN	KLF16
ENCFF107DBQ	ATF3
ENCFF889XXJ	GABPA
ENCFF184IOY	ZNF512
ENCFF151WYQ	ZSCAN29
ENCFF852ZIK	NR4A1
ENCFF918BZG	PTTG1
ENCFF557FUM	IRF1
ENCFF705SFR	TSC22D4
ENCFF209WPT	TEAD2
ENCFF466PKS	ZNF766
ENCFF674KVR	KLF1
ENCFF143MEF	ILK
ENCFF936WES	RELA
