## Supplementary Table 11 for "Massively parallel characterization of insulator activity across the genome"

### Sheet: Sheet1
Dataset	Experiment	Data File
H3K4me3	ENCSR000EWA	ENCFF122CSI
H3K9me3	ENCSR000APE	ENCFF963GZJ
H3K27ac	ENCSR000AKP	ENCFF544LXB
H3K27me3	ENCSR000EWB	ENCFF031FSF
H3K36me3	ENCSR000AKR	ENCFF193ERO
H3K9ac	ENCSR000AKV	ENCFF891CHI
H3K4me1	ENCSR000AKS	ENCFF135ZLM
H3K79me2	ENCSR000APD	ENCFF945LQZ
H3K4me2	ENCSR000AKT	ENCFF749KLQ
ATAC-seq	ENCSR868FGK	ENCFF698MIQ
