## Supplementary Table 6 for "Massively parallel characterization of insulator activity across the genome"

### Sheet: Sheet1
Insulator	Sequence
A2	ACAATGGCTGGCCCATAGTAAATGCCGTGTTAGTGTGTTAGTTGCTGTTCTTCCACGTCAGAAGAGGCACAGACAAATTACCACCAGGTGGCGCTCAGAGTCTGCGGAGGCATCACAACAGCCCTGAATTTGAATCCTGCTCTGCCACTGCCTAGTTGAGACCTTTTACTACCTGACTAGCTGAGACATTTACGACATTTACTGGCTCTAGGACTCATTTTATTCATTTCATTACTTTTTTTTTCTTTGAGACGGAATCTCGCTC
cHS4	GAGCTCACGGGGACAGCCCCCCCCCAAAGCCCCCAGGGATGTAATTACGTCCCTCCCCCGCTAGGGGGCAGCAGCGAGCCGCCCGGGGCTCCGCTCCGGTCCGGCGCTCCCCCCGCATCCCCGAGCCGGCAGCGTGCGGGGACAGCCCGGGCACGGGGAAGGTGGCACGGGATCGCTTTCCTCTGAACGCTTCTCGCTGCTCTTTGAGCCTGCAGACACCTGGGGGGATACGGGGAAAAAGCTTTAGGCTGAAAGAGAGATTTAGAATGACAGAATCATAGAACGGCCTGGGTTGCAAAGGAGCACAGTGCTCATCCAGATCCAACCCCCTGCTATGTGCAGGGTCATCAACCAGCAGCCCAGGCTGCCCAGAGCCACATCCAGCCTGGCCTTGAATGC…
ALOXE3	CAGATAAAATCCTCTGTCGGTTCTACAAGCCTGGCTTTTCCTATAGAGAACCCTCTTATAAGCAAAAAGTAAAGCTCTCGTGAAGAGCCCGGATAGCTCAGTCGGTAGAGCATCAGACTTTTAATCTGAGGGTCCAGGGTTCAAGTCCCTGTTCGGGCGGCATGTCTTTGCTTTTGGGTACCGCACTTCGCATAAAATGGTAACAAAAATAGTTACTAGTTTTTAAAGCTAGGTGATACAGAAACTTGATTTCCACAAAATACAGCAAACGACGGTGGAGGGTAATAAACATACTTTAAAACAGTACAAACGCGAGCCGTATTATCGAATTTACATTTTCTGGTAGCCACATTACAAAGAATAAAAAGCAAGCGAAATTAATTTCACGGATCTATTTTA…
A2 mutant	ACAATGGCTGGCCCATAGTAAATGCCGTGTTAGTGTGTTAGTTGCTGTTCTTCCACGTCAGAAGAGGCACAGACAAATTACTACCACGTTGCGCTCAGAGTCTGCGGAGGCATCACAACAGCCCTGAATTTGAATCCTGCTCTGCCACTGCCTAGTTGAGACCTTTTACTACCTGACTAGCTGAGACATTTACGACATTTACTGGCTCTAGGACTCATTTTATTCATTTCATTACTTTTTTTTTCTTTGAGACGGAATCTCGCTC
cHS4 mutant	GAGCTCACGGGGACAGCCCCCCCCCAAAGCCCCCAGGGATGTAATTACGTCCCTCCAAATAGCTTTTTCAGCAGCGAGCCGCCCGGGGCTCCGCTCCGGTCCGGCGCTCCCCCCGCATCCCCGAGCCGGCAGCGTGCGGGGACAGCCCGGGCACGGGGAAGGTGGCACGGGATCGCTTTCCTCTGAACGCTTCTCGCTGCTCTTTGAGCCTGCAGACACCTGGGGGGATACGGGGAAAAAGCTTTAGGCTGAAAGAGAGATTTAGAATGACAGAATCATAGAACGGCCTGGGTTGCAAAGGAGCACAGTGCTCATCCAGATCCAACCCCCTGCTATGTGCAGGGTCATCAACCAGCAGCCCAGGCTGCCCAGAGCCACATCCAGCCTGGCCTTGAATGC…
ALOXE3 mutant	CAGATAAAATCCTCTGTCGGTTCTACAAGCCTGGCTTTTCCTATAGAGAACCCTCTTATAAGCAAAAAGTAAAGCTCTCGTGAAGAGCCCGGATAGCTCAGTCGGTAGAGCATCAGACTTTTAATCTGAGGGTCCAGGGTTCAAGTCCCTGTTCGGGCGGCATGTCTTTGCTTTTGGGTACCGCACTTCGCATAAAATGGTAACAAAAATAGTTACTAGTTTTTAAAGCTAGGTGATACAGAAACTTGATTTCCACAAAATACAGCAAACGACGGTGGAGGGTAATAAACATACTTTAAAACAGTACAAACGCGAGCCGTATTATCGAATTTACATTTTCTGGTAGCCACATTACAAAGAATAAAAAGCAAGCGAAATTAATTTCACGGATCTATTTTA…
A2 scrambled	GGAACCAATGTCACACACCTATCATGTTCGCAAAAGCGTTTTGTGACGTGGTGTGTGGAGGTATGATGCTCCACTTTGTGAAGGGTTGGCTTTCACTCGATGAGCGTGTATTCTACGTTGACTACTCCTTTCTAGTCAGGTTGAGGCAGAGCGTATATATCTCGGCCCCATATCGCTACTGCGTAGCCGCACCTCTGCAATGAACACCTAACACACACTAAGATCGTTGGCTGCCCATCTTCCGCGATACGAAGCACAGCGTCAA
